# Engineering a wolf spider A-family toxin towards increased antimicrobial activity but low toxicity

**DOI:** 10.1101/2024.03.04.583312

**Authors:** Ludwig Dersch, Antonia Stahlhut, Johanna Eichberg, Anne Paas, Kornelia Hardes, Andreas Vilcinskas, Tim Lüddecke

## Abstract

Peptides with insecticidal, antimicrobial and/or cytolytic activities, also known as spider venom antimicrobial peptides (AMPs), can be found in the venoms of RTA-clade spiders. They show translational potential as therapeutic leads. A set of 52 AMPs has been described in the Chinese wolf spider (*Lycosa shansia*), and many have been shown to exhibit antibacterial effects. Here we explored the potential to enhance their antimicrobial activity using bioengineering. We generated a panel of artificial derivatives of an A-family peptide and screened their activity against selected microbial pathogens, vertebrate cells and insects. In several cases, we increased the antimicrobial activity of the derivatives while retaining the low cytotoxicity of the parental molecule. Furthermore, we injected the peptides into adult *Drosophila suzukii* and found no evidence of insecticidal effects, confirming the low levels of toxicity. Our data therefore suggest that spider venom linear peptides can be modified into more potent antimicrobial agents that could help to battle infectious diseases in the future.
