## Supplementary material for "Engineering a wolf spider A-family toxin towards increased antimicrobial activity but low toxicity": Raw Data Insecticidal Assay

### Sheet: Tabelle1
	H2O			LS-AMP-A1			LS-AMP-A1_A			LS_AMP_A1_B			LS_AMP_A1_C			Ethanol (70%)
0 h	10	10	10	10	10	10	10	10	10	10	10	10	10	10	10	10	10	10
1 h	10	10	10	9	10	10	10	10	9	10	9	8	10	10	9	0	1	0
3 h	9	9	10	9	9	10	10	9	9	9	9	8	9	10	9	0	1	0
24 h	3	5	6	1	4	7	5	9	6	2	6	4	4	5	3	0	0	0
