## Supplementary material for "Engineering a wolf spider A-family toxin towards increased antimicrobial activity but low toxicity": Raw Data Antimicrobial Assay

### Sheet: Tabelle1
	P.a.1117			M. luteus			P. aeruginosa 50071			L. monocytogenes			S. aureus			E. coli			S. epidermidis
Gentamicin		0.75188	0.798935	2.84757	2.6362	3.87097	66.4417	85.83	80.3134	1.54185	1.62272	1.69972	28.8618	29.1005	2.26155	0.652377	0.619195	0.573614	1.7316	1.12233	1.76101
media	126.552	135.338	134.088	97.8224	101.845	104.608	116.586	120.547	119.491	137.885	117.647	168.555	115.041	115.556	110.029	76.5144	84.8297	59.9426	97.0779	90.6846	107.044
LS_AMP_A1	123.118	105.89	105.593	102.68	92.1793	108.571	97.7821	104.453	101.273	100	138.945	201.7	127.236	124.021	118.387	66.5424	94.9432	78.1071	123.701	120.763	148.679
LS_AMP_A1_A	94.5839	87.4687	107.19	53.9363	75.3076	88.9401	98.1678	104.453	100.196	65.6388	63.6917	65.4391	66.9715	74.2857	79.351	43.5228	44.582	34.9904	85.9307	125.814
LS_AMP_A1_B	116.116	86.2155	109.321	40.536	74.5167	49.5853	100.579	106.478	98.0411	75.1101	57.8093	81.8697	107.724	54.8148	50.1475	16.3094	19.5046	17.1128	108.874	110.55	78.4906
LS_AMP_A1_C	70.8058	72.0551	71.771	60.3853	73.8137	73.7327	87.8496	97.166	97.7473	155.507		206.799	96.3415	112.381	118.781	21.7148	27.8638	0.764818	91.2338	126.599	90.0629
sterile media	0	0	0	0	0	0	0	0	0	0	0	0	0	0	0	0	0	0	0	0	0
