## Supplementary material for "Engineering a wolf spider A-family toxin towards increased antimicrobial activity but low toxicity": Raw Data Cytotoxicity Assay

### Sheet: Tabelle1
	1	2	3
untreated	14706	18393.3	16192.3
Ionomycin	20.667	19.333	25
LS-AMP-A1	16616	18710.3	20486.3
LS-AMP-A1_A	16445.7	17477	19835.7
LS-AMP-A1_B	17547.7	17765	19566.7
LS-AMP-A1_C	6884	7554	5357.67
