## Supplementary material for "Engineering a wolf spider A-family toxin towards increased antimicrobial activity but low toxicity": Raw Data Growthcurve

### Sheet: Tabelle1
	Media	Gentamicin	LS-AMP-A1	LS-AMP-A1_A	LS-AMP-A1_B	LS-AMP-A1_C
0 h	0.093	0.091	0.093	0.093	0.093	0.316
00:20:33	0.093	0.091	0.093	0.093	0.092	0.349
00:40:33	0.093	0.091	0.093	0.094	0.093	0.383
01:00:33	0.094	0.091	0.094	0.095	0.093	0.377
01:20:33	0.095	0.091	0.095	0.096	0.095	0.386
01:40:33	0.098	0.091	0.098	0.099	0.096	0.374
02:00:33	0.103	0.091	0.104	0.105	0.098	0.385
02:20:33	0.113	0.092	0.114	0.116	0.101	0.384
02:40:33	0.124	0.092	0.126	0.13	0.105	0.378
3 h	0.141	0.092	0.14	0.146	0.11	0.38
03:20:33	0.165	0.091	0.158	0.165	0.117	0.384
03:40:33	0.195	0.092	0.175	0.19	0.125	0.383
04:00:33	0.229	0.091	0.2	0.218	0.134	0.384
04:20:33	0.264	0.091	0.227	0.247	0.144	0.388
04:40:33	0.295	0.092	0.252	0.274	0.155	0.396
05:00:33	0.32	0.091	0.273	0.298	0.171	0.397
05:20:33	0.338	0.091	0.287	0.311	0.188	0.408
05:40:33	0.343	0.092	0.297	0.313	0.207	0.42
6 h	0.347	0.092	0.307	0.317	0.227	0.423
06:20:33	0.36	0.092	0.318	0.325	0.245	0.432
06:40:33	0.369	0.092	0.337	0.34	0.26	0.443
07:00:33	0.384	0.092	0.358	0.346	0.275	0.446
07:20:33	0.398	0.092	0.375	0.351	0.289	0.454
07:40:33	0.415	0.092	0.388	0.355	0.302	0.457
08:00:33	0.43	0.091	0.397	0.36	0.317	0.456
08:20:33	0.443	0.091	0.401	0.362	0.327	0.452
08:40:33	0.456	0.092	0.408	0.368	0.338	0.454
9 h	0.471	0.092	0.419	0.373	0.351	0.451
09:20:33	0.481	0.092	0.425	0.377	0.359	0.448
09:40:33	0.489	0.092	0.431	0.379	0.364	0.449
10:00:33	0.502	0.092	0.437	0.382	0.366	0.446
10:20:33	0.516	0.092	0.442	0.385	0.368	0.447
10:40:33	0.531	0.092	0.449	0.389	0.367	0.448
11:00:33	0.541	0.092	0.459	0.391	0.359	0.449
11:20:33	0.549	0.092	0.466	0.395	0.352	0.447
11:40:33	0.559	0.092	0.472	0.397	0.348	0.45
12 h	0.566	0.092	0.479	0.399	0.345	0.449
12:20:33	0.571	0.092	0.482	0.401	0.344	0.448
12:40:33	0.585	0.092	0.49	0.405	0.343	0.448
13:00:33	0.595	0.092	0.496	0.407	0.341	0.446
13:20:33	0.603	0.092	0.501	0.41	0.34	0.446
13:40:33	0.605	0.092	0.508	0.411	0.338	0.444
14:00:33	0.611	0.092	0.515	0.414	0.336	0.444
14:20:33	0.627	0.092	0.523	0.418	0.336	0.442
14:40:33	0.627	0.092	0.53	0.422	0.336	0.443
15 h	0.626	0.092	0.536	0.427	0.335	0.441
15:20:33	0.64	0.092	0.545	0.432	0.334	0.441
15:40:33	0.648	0.092	0.553	0.437	0.334	0.441
16:00:33	0.654	0.092	0.561	0.442	0.333	0.44
16:20:33	0.661	0.092	0.569	0.446	0.333	0.441
16:40:33	0.665	0.092	0.577	0.45	0.334	0.439
17:00:33	0.69	0.092	0.585	0.453	0.331	0.439
17:20:33	0.692	0.092	0.593	0.457	0.332	0.438
17:40:33	0.702	0.092	0.601	0.462	0.333	0.439
18 h	0.692	0.092	0.611	0.466	0.332	0.437
18:20:33	0.707	0.092	0.618	0.469	0.331	0.435
18:40:33	0.714	0.092	0.628	0.473	0.33	0.437
19:00:33	0.717	0.092	0.637	0.476	0.331	0.436
19:20:33	0.723	0.092	0.648	0.48	0.332	0.436
19:40:33	0.718	0.092	0.658	0.483	0.332	0.434
20:00:33	0.723	0.092	0.667	0.487	0.332	0.434
20:20:33	0.727	0.092	0.677	0.49	0.333	0.434
20:40:33	0.756	0.092	0.687	0.494	0.333	0.432
21 h	0.772	0.092	0.697	0.498	0.333	0.433
21:20:33	0.761	0.092	0.707	0.502	0.334	0.43
21:40:33	0.789	0.092	0.718	0.504	0.334	0.43
22:00:33	0.786	0.092	0.727	0.507	0.333	0.429
22:20:33	0.811	0.092	0.735	0.511	0.335	0.428
22:40:33	0.781	0.092	0.745	0.513	0.335	0.428
23:00:33	0.818	0.092	0.754	0.517	0.335	0.427
23:20:33	0.79	0.092	0.761	0.519	0.336	0.427
23:40:33	0.832	0.092	0.768	0.522	0.336	0.427
24 h	0.833	0.092	0.773	0.525	0.336	0.424
24:20:33	0.861	0.092	0.78	0.526	0.338	0.424
24:40:33	0.857	0.092	0.787	0.529	0.338	0.424
25:00:33	0.871	0.092	0.792	0.531	0.34	0.423
25:20:33	0.894	0.092	0.802	0.533	0.34	0.424
25:40:33	0.867	0.092	0.807	0.534	0.341	0.423
26:00:33	0.895	0.092	0.813	0.537	0.341	0.422
26:20:33	0.926	0.092	0.819	0.539	0.342	0.42
26:40:33	0.901	0.092	0.826	0.542	0.344	0.419
27 h	0.926	0.092	0.831	0.545	0.345	0.419
27:20:33	0.93	0.092	0.834	0.547	0.346	0.418
27:40:33	0.951	0.092	0.84	0.551	0.347	0.416
28:00:33	0.945	0.092	0.844	0.554	0.347	0.417
28:20:33	0.964	0.092	0.85	0.56	0.349	0.416
28:40:33	0.965	0.091	0.855	0.561	0.351	0.415
29:00:33	0.995	0.092	0.858	0.563	0.351	0.415
29:20:33	1.019	0.092	0.86	0.565	0.352	0.415
29:40:33	1.066	0.092	0.862	0.569	0.353	0.416
30 h	1.057	0.092	0.866	0.571	0.355	0.417
30:20:33	1.029	0.092	0.868	0.572	0.358	0.416
30:40:33	1.037	0.092	0.871	0.575	0.36	0.418
31:00:33	1.049	0.092	0.874	0.577	0.351	0.419
31:20:33	1.055	0.092	0.88	0.579	0.364	0.421
31:40:33	1.057	0.092	0.882	0.578	0.367	0.425
32:00:33	1.041	0.092	0.885	0.575	0.368	0.425
32:20:33	1.024	0.092	0.888	0.575	0.37	0.427
32:40:33	1.014	0.092	0.891	0.575	0.371	0.43
33 h	0.988	0.092	0.895	0.577	0.372	0.433
33:20:33	0.973	0.092	0.899	0.578	0.375	0.434
33:40:33	0.985	0.092	0.902	0.58	0.378	0.438
34:00:33	0.962	0.092	0.905	0.58	0.38	0.439
34:20:33	1	0.092	0.906	0.582	0.383	0.442
34:40:33	1.001	0.092	0.91	0.584	0.386	0.445
35:00:33	1.017	0.092	0.914	0.585	0.39	0.447
35:20:33	1.023	0.092	0.916	0.586	0.392	0.45
35:40:33	1.006	0.092	0.92	0.587	0.395	0.453
36 h	1.014	0.092	0.924	0.588	0.398	0.456
